# Postural analysis reveals persistent vigilance in paper wasps after conspecific challenge

**DOI:** 10.1101/2022.05.25.493496

**Authors:** Andrew W. Legan, Caleb C. Vogt, Michael J. Sheehan

## Abstract

Vigilant animals detect and respond to threats in the environment, often changing posture and movement patterns. In social animals vigilance is modulated not only by predators but also by threatening conspecifics. Precisely how social interactions alter vigilance behavior over time is not well understood. We report persistent effects of a simulated social challenge on the vigilance behavior of wild northern paper wasp foundresses, *Polistes fuscatus*. During the founding phase of the colony cycle conspecific wasps may usurp nests from the resident foundress, representing a severe threat. Using postural tracking, we found that after simulated intrusions wasps displayed increased vigilance during the minutes after the threat was removed. Sustained vigilance elicited after social threat manifested as increased movement, greater bilateral wing extension, and reduced antennal separation. However, no postural changes were observed after a control stimulus presentation. By rapidly adjusting individual vigilance behavior after fending off a conspecific intruder, paper wasp foundresses invest in surveillance of potential social threats, even when such threats are no longer immediately present. The prolonged state of vigilance observed here is relevant to plasticity of recognition processes as a result of conspecific threats.
