## Supplementary material for "Postural analysis reveals persistent vigilance in paper wasps after conspecific challenge": tableS1excel

### Sheet: Sheet1
Treatment	Interval	Nest_ID	File_Interval	Date	Head_percent_frames_tracked	Thorax_percent_frames_tracked	Abdomen_percent_frames_tracked	LWing_percent_frames_tracked	RWing_percent_frames_tracked	LAnt_percent_frames_tracked	RAnt_percent_frames_tracked	Distance_Head_Traveled	Distance_Thorax_Traveled	Mean _Wing_degrees	Mean_Ant_Degrees
Intruder	1Before	Nest12	DSC_8565_1	July_4_2020	100	100	100	97.95	100	52.45	41.8	13730	14886	5.2	106.2
Intruder	3After	Nest12	DSC_8565_3	July_4_2020	99.44	99.75	95.08	84.74	84.23	84.59	85.34	45709	44694	40	105.3
Dowel	1Before	Nest22	DSC_8569_1	July_5_2020	82.91	86.11	83.47	76.57	82.19	78.33	78.95	22312	20821	24.5	113.4
Dowel	2During	Nest22	DSC_8569_2	July_5_2020	96.95	97.47	96.12	95.62	95.76	91.76	92.8	27419	26645	29.7	115.3
Dowel	3After	Nest22	DSC_8569_3	July_5_2020	88.07	88.24	87.97	86.67	87.75	82.87	80.95	21724	17653	22	119.2
Dowel	1Before	Nest19	DSC_8571_1	July_6_2020	56.53	56.86	54.65	47.4	52.76	48.05	47.28	19081	16716	16.7	107.9
Dowel	2During	Nest19	DSC_8571_2	July_6_2020	81.59	78.21	73.14	71.38	70.87	77.5	75.35	23856	16449	17.7	118.2
Dowel	3After	Nest19	DSC_8571_3	July_6_2020	99.95	99.95	99.2	99.14	99.55	97.29	97.37	16086	18834	19.8	116.2
Intruder	1Before	Nest7	DSC_8572_1	July_6_2020	99.51	98.02	65.53	94.6	95.36	92.06	88.5	24982	16631	9.3	104.5
Intruder	3After	Nest7	DSC_8572_3	July_6_2020	90.65	88.56	75.62	71.45	75.22	70.41	76.04	162031	104254	43.5	97.3
Intruder	1Before	Nest15	DSC_8573_1	July_7_2020	99.76	99.77	98.71	80.81	99.67	95.07	92.27	33705	27853	17.4	103.8
Intruder	3After	Nest15	DSC_8573_3	July_7_2020	78.22	84.61	69.33	62.85	68.91	41.71	52.31	90437	78104	40.5	99.8
Dowel	1Before	Nest60	DSC_8574_1	July_7_2020	99.95	99.95	99.95	99.95	99.95	99.65	99.89	7437	4977	6.8	114.6
Dowel	2During	Nest60	DSC_8574_2	July_7_2020	52.88	51.9	47.23	50.1	37.17	41.08	46.29	11682	9452	14.1	93.6
Dowel	3After	Nest60	DSC_8574_3	July_7_2020	24.2	9.43	6.4	5.31	5.14	21.66	6.41	11720	6882	23	97.7
Dowel	1Before	Nest12	DSC_8601_1	July_9_2020	99.91	99.94	95.74	99.47	97.3	96.5	94.52	23130	23804	27.1	110.6
Dowel	2During	Nest12	DSC_8601_2	July_9_2020	99.88	99.92	98.51	99.09	99.29	98.34	94.71	15964	12925	32.5	118.1
Dowel	3After	Nest12	DSC_8601_3	July_9_2020	98.98	98.89	97.28	96.83	97.11	93.52	96.46	18242	17386	19.6	112.1
Intruder	1Before	Nest22	DSC_8604_1	July_9_2020	95.26	96.3	94.1	92.19	91.95	75.73	79.98	39618	28317	16.7	111.7
Intruder	3After	Nest22	DSC_8604_3	July_9_2020	98.53	98.78	95.74	92.16	93.94	78.81	80.73	47008	36419	35.3	99.1
Dowel	1Before	Nest15	DSC_8605_1	July_9_2020	97.61	98.75	97.96	94.66	95.52	92.59	92.46	17129	12871	8	115.5
Dowel	2During	Nest15	DSC_8605_2	July_9_2020	95.5	94.83	90.39	88.57	87.29	87.51	88.46	43088	36797	30.5	98.6
Dowel	3After	Nest15	DSC_8605_3	July_9_2020	99.03	99.3	98.48	89.15	79.54	87.3	94.63	22119	20913	32.9	104.1
Dowel	1Before	Nest7	DSC_8607_1	July_9_2020	96.13	94.71	90.65	83.64	87.23	84.44	84.53	30114	20307	8.6	100.9
Dowel	2During	Nest7	DSC_8607_2	July_9_2020	99.97	99.85	97.74	98.3	95.56	93.32	88.11	49368	33301	29.7	100.5
Dowel	3After	Nest7	DSC_8607_3	July_9_2020	99.17	99.2	98.47	95.4	97.79	93.7	94.8	26508	17358	12.5	103.4
Intruder	1Before	Nest19	DSC_8608_1	July_9_2020	95.37	94.39	50.09	47.52	49.74	63.23	39.61	34940	25577	17.6	111.9
Intruder	3After	Nest19	DSC_8608_3	July_9_2020	99.14	99.17	95.99	93.33	98.47	79.99	81.35	54902	40994	37.2	101.1
Intruder	1Before	Nest60	DSC_8609_1	July_9_2020	99.26	99.29	94.83	94.21	98.38	93.17	93.32	5859	5844	21.7	112
Intruder	3After	Nest60	DSC_8609_3	July_9_2020	95.47	94.69	79.09	87.82	86.77	77.14	79.06	44809	27604	32.8	101.8
